# SARS-CoV-2 ORF3b is a potent interferon antagonist whose activity is further increased by a naturally occurring elongation variant

**DOI:** 10.1101/2020.05.11.088179

**Authors:** Yoriyuki Konno, Izumi Kimura, Keiya Uriu, Masaya Fukushi, Takashi Irie, Yoshio Koyanagi, So Nakagawa, Kei Sato

**Author notes:** Correspondence (K.S.). These authors contributed equally (Yoriyuki Konno, Izumi Kimura).

## Abstract

One of the features distinguishing SARS-CoV-2 from its more pathogenic counterpart SARS-CoV is the presence of premature stop codons in its *ORF3b* gene. Here, we show that SARS-CoV-2 *ORF3b* is a potent interferon antagonist, suppressing the induction of type I interferon more efficiently than its SARS-CoV ortholog. Phylogenetic analyses and functional assays revealed that SARS-CoV-2-related viruses from bats and pangolins also encode truncated *ORF3b* gene products with strong anti-interferon activity. Furthermore, analyses of more than 15,000 SARS-CoV-2 sequences identified a natural variant, in which a longer *ORF3b* reading frame was reconstituted. This variant was isolated from two patients with severe disease and further increased the ability of ORF3b to suppress interferon induction. Thus, our findings not only help to explain the poor interferon response in COVID-19 patients, but also describe a possibility of the emergence of natural SARS-CoV-2 quasispecies with extended *ORF3b* that may exacerbate COVID-19 symptoms.

**Highlights:**

- ORF3b of SARS-CoV-2 and related bat and pangolin viruses is a potent IFN antagonist
- SARS-CoV-2 ORF3b suppresses IFN induction more efficiently than SARS-CoV ortholog
- The anti-IFN activity of ORF3b depends on the length of its C-terminus
- An ORF3b with increased IFN antagonism was isolated from two severe COVID-19 cases
