## Supplementary tables S1-S3 for "SARS-CoV-2 ORF3b is a potent interferon antagonist whose activity is further increased by a naturally occurring elongation variant"

### Sheet: Table S1
Table S1. Accession numbers of the full-length viral sequences used in this study (Related to Figure 1)
Virus group	Strain	Host	Accession no.
SARS-CoV-2	Wuhan-Hu-1	Human	NC_045512
SARS-CoV-2-closed virus in bat	RmYN02	Rhinolophus malayanus	EPI_ISL_412977 #
SARS-CoV-2-closed virus in bat	RaTG13	Rhinolophus affinis	MN996532.1
SARS-CoV-2-related virus in bat	ZXC21	Rhinolophus sinicus	MG772934
SARS-CoV-2-related virus in bat	ZC45	Rhinolophus sinicus	MG772933
SARS-CoV-2-related virus in pangolin	P4L	Manis javanica	EPI_ISL_410538 #
SARS-CoV-2-related virus in pangolin	P1E	Manis javanica	EPI_ISL_410539 #
SARS-CoV-2-related virus in pangolin	P5L	Manis javanica	EPI_ISL_410540 #
SARS-CoV-2-related virus in pangolin	Pangolin-CoV (Guangdong)	Manis javanica	EPI_ISL_410721 #
SARS-CoV	Tor2	Human	NC_004718
SARS-CoV	icSARS-C3-MA	Human	MK062182
SARS-CoV	icSARS-C3	Human	MK062181
SARS-CoV	icSARS-C7-MA	Human	MK062184
SARS-CoV	icSARS	Human	MK062179
SARS-CoV	icSARS-MA	Human	MK062180
SARS-CoV	icSARS-C7	Human	MK062183
SARS-CoV	2012255024-A/1	Human	HW375992
SARS-CoV	wtic-MB	Human	KF514397
SARS-CoV	ExoN1_c13P20	Human	KF514412
SARS-CoV	ExoN1_c5.7P20	Human	KF514407
SARS-CoV	Tor2/FP1-10851	Human	JX163924
SARS-CoV	Tor2/FP1-10895	Human	JX163925
SARS-CoV	Tor2/FP1-10895	Human	JX163928
SARS-CoV	Tor2/FP1-10851	Human	JX163927
SARS-CoV	Tor2/FP1-10912	Human	JX163926
SARS-CoV	Tor2/FP1-10912	Human	JX163923
SARS-CoV	c5P10	Human	JX162087
SARS-CoV	HKU-39849	Human	JN854286
SARS-CoV	UOB	Human	JQ316196
SARS-CoV	d3om3	Human	JF292904
SARS-CoV	d3om4	Human	JF292905
SARS-CoV	d3om5	Human	JF292906
SARS-CoV	d2ym4	Human	JF292909
SARS-CoV	d4ym1	Human	JF292911
SARS-CoV	c1P1	Human	JF292921
SARS-CoV	c5P1	Human	JF292922
SARS-CoV	d4ym5	Human	JF292915
SARS-CoV	d4ym3	Human	HQ890533
SARS-CoV	d2om2	Human	HQ890535
SARS-CoV	d2om5	Human	HQ890538
SARS-CoV	d2om3	Human	HQ890536
SARS-CoV	d4ym2	Human	HQ890532
SARS-CoV	d4ym5	Human	JF292903
SARS-CoV	TCVSP-HARROD-00003	Human	GU553365
SARS-CoV	TCVSP-HARROD-00002	Human	GU553364
SARS-CoV	P3pp23	Human	FJ882949
SARS-CoV	P3pp53	Human	FJ882956
SARS-CoV	P3pp21	Human	FJ882935
SARS-CoV	P3pp29	Human	FJ882934
SARS-CoV	P3pp34	Human	FJ882960
SARS-CoV	P3pp7	Human	FJ882947
SARS-CoV	P1pp1	Human	FJ882928
SARS-CoV	P3pp1	Human	FJ882929
SARS-CoV	P3pp8	Human	FJ882941
SARS-CoV	P3pp16	Human	FJ882939
SARS-CoV	P3pp37	Human	FJ882940
SARS-CoV	P3pp60	Human	FJ882950
SARS-CoV	P3pp46	Human	FJ882954
SARS-CoV	ExoN1	Human	FJ882926
SARS-CoV	P3pp18	Human	FJ882937
SARS-CoV	P1pp1	Human	FJ882927
SARS-CoV	MA15	Human	FJ882957
SARS-CoV	P3pp4	Human	FJ882952
SARS-CoV	P3pp23	Human	FJ882944
SARS-CoV	ExoN1	Human	FJ882943
SARS-CoV	P3pp6	Human	FJ882945
SARS-CoV	P3pp3	Human	FJ882951
SARS-CoV	P3pp4	Human	FJ882953
SARS-CoV	P3pp5	Human	FJ882942
SARS-CoV	P3pp3	Human	FJ882948
SARS-CoV	P3pp7	Human	FJ882958
SARS-CoV	P3pp10	Human	FJ882962
SARS-CoV	P3pp5	Human	FJ882961
SARS-CoV	P3pp6	Human	FJ882959
SARS-CoV	P3pp14	Human	FJ882932
SARS-CoV	P3pp12	Human	FJ882931
SARS-CoV	P3pp6	Human	FJ882933
SARS-CoV	P3pp19	Human	FJ882955
SARS-CoV	A001	Human	FJ959407
SARS-CoV	P2	Human	FJ882963
SARS-CoV	BJ182-4	Human	EU371562
SARS-CoV	ZJ02	Human	EU371559
SARS-CoV	BJ182-8	Human	EU371563
SARS-CoV	BJ182-12	Human	EU371564
SARS-CoV	BJ182a	Human	EU371560
SARS-CoV	BJ182b	Human	EU371561
SARS-CoV	-	Human	DL008527
SARS-CoV	Urbani	Human	AY278741
SARS-CoV	CV7	Human	DQ898174
SARS-CoV	GDH-BJH01	Human	DQ640652
SARS-CoV	BJ162	Human	AY864805
SARS-CoV	BJ202	Human	AY864806
SARS-CoV	MA-15	Human	DQ497008
SARS-CoV	China	Human	DQ182595
SARS-CoV	A022	Human	AY686863
SARS-CoV	B039	Human	AY686864
SARS-CoV	HKU-39849	Human	AY278491
SARS-CoV	CUHK-W1	Human	AY278554
SARS-CoV	CFB/SZ/94/03	Human	AY545919
SARS-CoV	HC/SZ/79/03	Human	AY545914
SARS-CoV	HC/SZ/266/03	Human	AY545916
SARS-CoV	HC/GZ/81/03	Human	AY545917
SARS-CoV	WH20	Human	AY772062
SARS-CoV	HC/GZ/32/03	Human	AY545918
SARS-CoV	PC4-136	Human	AY613949
SARS-CoV	GZ0402	Human	AY613947
SARS-CoV	PC4-13	Human	AY613948
SARS-CoV	PC4-227	Human	AY613950
SARS-CoV	HC/SZ/61/03	Human	AY515512
SARS-CoV	-	Human	CQ918584
SARS-CoV	-	Human	CQ918585
SARS-CoV	CDC#200301157	Human	AY714217
SARS-CoV	TJF	Human	AY654624
SARS-CoV	LLJ-2004	Human	AY595412
SARS-CoV	SinP5	Human	AY559092
SARS-CoV	Sin842	Human	AY559081
SARS-CoV	Sin852	Human	AY559082
SARS-CoV	Sin845	Human	AY559093
SARS-CoV	Sin847	Human	AY559095
SARS-CoV	Sin849	Human	AY559086
SARS-CoV	Sin3725V	Human	AY559087
SARS-CoV	SinP4	Human	AY559091
SARS-CoV	Sin846	Human	AY559094
SARS-CoV	Sin850	Human	AY559096
SARS-CoV	SinP3	Human	AY559090
SARS-CoV	SinP1	Human	AY559088
SARS-CoV	Sin3765V	Human	AY559084
SARS-CoV	Sin848	Human	AY559085
SARS-CoV	GZ02	Human	AY390556
SARS-CoV	HZS2-Fb	Human	AY394987
SARS-CoV	HZS2-E	Human	AY394990
SARS-CoV	HZS2-Fc	Human	AY394991
SARS-CoV	HSZ-Cc	Human	AY394995
SARS-CoV	LC2	Human	AY394999
SARS-CoV	LC4	Human	AY395001
SARS-CoV	LC5	Human	AY395002
SARS-CoV	GZ-B	Human	AY394978
SARS-CoV	HSZ-Bb	Human	AY394985
SARS-CoV	HZS2-C	Human	AY394992
SARS-CoV	HSZ-Bc	Human	AY394994
SARS-CoV	LC1	Human	AY394998
SARS-CoV	HSZ-Cb	Human	AY394986
SARS-CoV	GZ-C	Human	AY394979
SARS-CoV	HSZ2-A	Human	AY394983
SARS-CoV	HZS2-D	Human	AY394989
SARS-CoV	HGZ8L2	Human	AY394993
SARS-CoV	NS-1	Human	AY508724
SARS-CoV	TW9	Human	AY502932
SARS-CoV	TW11	Human	AY502924
SARS-CoV	TW8	Human	AY502931
SARS-CoV	TW3	Human	AY502926
SARS-CoV	TW10	Human	AY502923
SARS-CoV	TW2	Human	AY502925
SARS-CoV	TW6	Human	AY502929
SARS-CoV	TW7	Human	AY502930
SARS-CoV	TW4	Human	AY502927
SARS-CoV	TW5	Human	AY502928
SARS-CoV	ShanghaiQXC1	Human	AY463059
SARS-CoV	ShanghaiQXC2	Human	AY463060
SARS-CoV	GD69	Human	AY313906
SARS-CoV	Sino3-11	Human	AY485278
SARS-CoV	Sino1-11	Human	AY485277
SARS-CoV	CUHK-AG03	Human	AY345988
SARS-CoV	CUHK-AG02	Human	AY345987
SARS-CoV	SoD	Human	AY461660
SARS-CoV	PUMC03	Human	AY357076
SARS-CoV	PUMC01	Human	AY350750
SARS-CoV	PUMC02	Human	AY357075
SARS-CoV	AS	Human	AY427439
SARS-CoV	WHU	Human	AY394850
SARS-CoV	SZ16	Human	AY304488
SARS-CoV	GZ50	Human	AY304495
SARS-CoV	SZ3	Human	AY304486
SARS-CoV	TWC3	Human	AY362699
SARS-CoV	TWC2	Human	AY362698
SARS-CoV	FRA	Human	AY310120
SARS-CoV	ZMY 1	Human	AY351680
SARS-CoV	TWK	Human	AP006559
SARS-CoV	TWS	Human	AP006560
SARS-CoV	TWY	Human	AP006561
SARS-CoV	TWJ	Human	AP006558
SARS-CoV	TC3	Human	AY348314
SARS-CoV	TC1	Human	AY338174
SARS-CoV	TC2	Human	AY338175
SARS-CoV	HSR 1	Human	AY323977
SARS-CoV	TWC	Human	AY321118
SARS-CoV	Frankfurt 1	Human	AY291315
SARS-CoV	ZJ01	Human	AY297028
SARS-CoV	Sin2774	Human	AY283798
SARS-CoV	Sin2500	Human	AY283794
SARS-CoV	Sin2677	Human	AY283795
SARS-CoV	Sin2679	Human	AY283796
SARS-CoV	CUHK-Su10	Human	AY282752
SARS-CoV	BJ02	Human	AY278487
SARS-CoV	GD01	Human	AY278489
SARS-CoV	BJ03	Human	AY278490
SARS-CoV	BJ01	Human	AY278488
SARS-CoV	ZS-A	Human	AY394997
SARS-CoV	ZS-B	Human	AY394996
SARS-CoV	ZS-C	Human	AY395003
SARS-CoV-related virus in civet	civet020	Civet	AY572038
SARS-CoV-related virus in civet	civet007	Civet	AY572034
SARS-CoV-related virus in civet	civet010	Civet	AY572035
SARS-CoV-related virus in bat	BtRl-BetaCoV/SC2018	Rhinolophus sp.	MK211374
SARS-CoV-related virus in bat	Rf4092	Rhinilophus ferrumequinum	KY417145
SARS-CoV-related virus in bat	Rs4231	Rhinolophus sinicus	KY417146
SARS-CoV-related virus in bat	Rs4874	Rhinolophus sinicus	KY417150
SARS-CoV-related virus in bat	Rs9401	Rhinolophus sinicus	KY417152
SARS-CoV-related virus in bat	As6526	Aselliscus stoliczkanus	KY417142
SARS-CoV-related virus in bat	Rs4084	Rhinolophus sinicus	KY417144
SARS-CoV-related virus in bat	Rs4247	Rhinolophus sinicus	KY417148
SARS-CoV-related virus in bat	Rs4255	Rhinolophus sinicus	KY417149
SARS-CoV-related virus in bat	Rs4237	Rhinolophus sinicus	KY417147
SARS-CoV-related virus in bat	Rs7327	Rhinolophus sinicus	KY417151
SARS-CoV-related virus in bat	Rs4081	Rhinolophus sinicus	KY417143
SARS-CoV-related virus in bat	16BO133	Rhinilophus ferrumequinum	KY938558
SARS-CoV-related virus in bat	Anlong-103	Rhinolophus sinicus	KY770858
SARS-CoV-related virus in bat	Anlong-112	Rhinolophus sinicus	KY770859
SARS-CoV-related virus in bat	Jiyuan-84	Rhinilophus ferrumequinum	KY770860
SARS-CoV-related virus in bat	JTMC15	Rhinilophus ferrumequinum	KU182964
SARS-CoV-related virus in bat	Longquan-140	Rhinolophus monoceros	KF294457
SARS-CoV-related virus in bat	HKU3-5	Rhinolophus sinicus	GQ153540
SARS-CoV-related virus in bat	HKU3-6	Rhinolophus sinicus	GQ153541
SARS-CoV-related virus in bat	HKU3-10	Rhinolophus sinicus	GQ153545
SARS-CoV-related virus in bat	HKU3-7	Rhinolophus sinicus	GQ153542
SARS-CoV-related virus in bat	HKU3-8	Rhinolophus sinicus	GQ153543
SARS-CoV-related virus in bat	HKU3-9	Rhinolophus sinicus	GQ153544
SARS-CoV-related virus in bat	HKU3-4	Rhinolophus sinicus	GQ153539
SARS-CoV-related virus in bat	HKU3-13	Rhinolophus sinicus	GQ153548
SARS-CoV-related virus in bat	HKU3-11	Rhinolophus sinicus	GQ153546
SARS-CoV-related virus in bat	HKU3-12	Rhinolophus sinicus	GQ153547
SARS-CoV-related virus in bat	HKU3-2	Rhinolophus sinicus	DQ084199
SARS-CoV-related virus in bat	HKU3-1	Rhinolophus sinicus	DQ022305
SARS-CoV-related virus in bat	HKU3-3	Rhinolophus sinicus	DQ084200
SARS-CoV-related virus in bat	F46	Rhinolophus pusillus	KU973692
SARS-CoV-related virus in bat	BtRs-BetaCoV/YN2013	Rhinolophus sinicus	KJ473816
SARS-CoV-related virus in bat	BtRf-BetaCoV/JL2012	Rhinilophus ferrumequinum	KJ473811
SARS-CoV-related virus in bat	BtRf-BetaCoV/HeB2013	Rhinilophus ferrumequinum	KJ473812
SARS-CoV-related virus in bat	BtRs-BetaCoV/GX2013	Rhinolophus sinicus	KJ473815
SARS-CoV-related virus in bat	BtRs-BetaCoV/HuB2013	Rhinolophus sinicus	KJ473814
SARS-CoV-related virus in bat	BtRf-BetaCoV/SX2013	Rhinilophus ferrumequinum	KJ473813
SARS-CoV-related virus in bat	YNLF_34C	Rhinilophus ferrumequinum	KP886809
SARS-CoV-related virus in bat	YNLF_31C	Rhinilophus ferrumequinum	KP886808
SARS-CoV-related virus in bat	LYRa11	Rhinolophus affinis	KF569996
SARS-CoV-related virus in bat	WIV1	Rhinolophus sinicus	KF367457
SARS-CoV-related virus in bat	Rs3367	Rhinolophus sinicus	KC881006
SARS-CoV-related virus in bat	RsSHC014	Rhinolophus sinicus	KC881005
SARS-CoV-related virus in bat	Rp/Shaanxi2011	Rhinolophus pusillus	JX993987
SARS-CoV-related virus in bat	Cp/Yunnan2011	Chaerephon plicata	JX993988
SARS-CoV-related virus in bat	Rs672/2006	Rhinolophus sinicus	FJ588686
SARS-CoV-related virus in bat	(BtCoV/279/2005)	Rhinolophus macrotis	DQ648857
SARS-CoV-related virus in bat	(BtCoV/273/2005)	Rhinilophus ferrumequinum	DQ648856
SARS-CoV-related virus in bat	Rm1	Rhinolophus macrotis	DQ412043
SARS-CoV-related virus in bat	Rf1	Rhinilophus ferrumequinum	DQ412042
SARS-CoV-related virus in bat	Rp3	Rhinolophus pearsoni	DQ071615
SARS-CoV-related virus in bat	BtRs-BetaCoV/YN2018C	Rhinolophus affinis	MK211377
SARS-CoV-related virus in bat	BtRs-BetaCoV/YN2018B	Rhinolophus affinis	MK211376
Outgroup	BM48-31/BGR/2008	Rhinolophus blasii	NC_014470.1
Outgroup	BtKY72	Rhinolophus sp.	KY352407
#The sequence data is obtained virus in GISAID.

### Sheet: Table S2
Table S2. Accession numbers of the ORFs used in this study (Related to Figure 2)
Virus	Strain	Host	Accession no.
SARS-CoV-2	Wuhan-Hu-1	Human	NC_045512.2
SARS-CoV-2-related	RmYN02	Rhinolophus malayanus	EPI_ISL_412977 #
SARS-CoV-2-related	RaTG13	Rhinolophus affinis	MN996532.1
SARS-CoV-2-related	ZXC21	Rhinolophus sinicus	MG772934
SARS-CoV-2-related	P4L	Manis javanica	EPI_ISL_410538 #
SARS-CoV	Tor2	Human	AY274119.3
SARS-CoV-related	civet007	Civet	AY572034
SARS-CoV-related	Rs7327	Rhinolophus sinicus	KY417151
SARS-CoV-related	Rs4231	Rhinolophus sinicus	KY417146
SARS-CoV-related	YN2013	Rhinolophus sinicus	KJ473816
SARS-CoV-related	Rm1	Rhinolophus macrotis	DQ412043
#The sequence data is obtained from GISAID.

### Sheet: Table S3
Table S3. Primers for the constuction of ORF3b derivatives
Product	Primer name	Sequence (5'-to-3')
SARS-CoV (Tor2) K135*	pCAGGS Fwd	GCTCTAGAGCCTCTGCTAAC
	S1 K135X-Bgl2 Rev	TTAATTAAAGATCTTCAACAAAGGCACGCTAGTAG
SARS-CoV-2 (Wuhan-Hu-1) 57*	pCAGGS Fwd	GCTCTAGAGCCTCTGCTAAC
	S2 57X-Bgl2 Rev	TCTGCTGCTGCAGATCTTCACTCCAGATTCCCAT
SARS-CoV-2 (Wuhan-Hu-1) 79*	pCAGGS Fwd	GCTCTAGAGCCTCTGCTAAC
	S2 79X-Bgl2 Rev	TCTGCTGCTGCAGATCTTCAATTGAGTTGAGTACAGC
SARS-CoV-2 (Wuhan-Hu-1) 119*	pCAGGS Fwd	GCTCTAGAGCCTCTGCTAAC
	S2 119X-Bgl2 Rev	TCTGCTGCTGCAGATCTTCACTGGATTAACAACTCC
"Ecuador variant" ORF3b	pCAGGS Fwd	GCTCTAGAGCCTCTGCTAAC
	Ecuador int Rev	GTAATGACAATTGAAGCATTTGTACTATTGTAAGGTATAC
	Ecuador int Fwd	GTATACCTTACAATAGTACAAATGCTTCAATTGTCATTAC
	Ecuador stop-Bgl2 Rev	TCTGCTGCTGCAGATCTTCACTCCAGATTCCCAT
